# Identification of a new *Plasmodium falciparum* E2 ubiquitin conjugating enzyme

**DOI:** 10.1101/2024.10.06.616869

**Authors:** Cameron Smith, Mohsen Hajisadeghian, Gerbrand J. van der Heden van Noort, Adán Pinto-Fernández, Benedikt M Kessler, Katerina Artavanis-Tsakonas

## Abstract

The ubiquitin-proteasome system (UPS) is essential for Plasmodium falciparum survival and represents a potential target for antimalarial therapies. We utilised a ubiquitin-activity based probe (Ub-Dha) to capture active components of the ubiquitin conjugating machinery during asexual blood-stage development. Several E2 ubiquitin-conjugating enzymes, the E1 activating enzyme, and the HECT E3 ligase PfHEUL were identified and validated through in vitro ubiquitination assays. We also demonstrate selective functional interactions between PfHEUL and a subset of both human and *P. falciparum* E2s. Additionally, the Ub-Dha probe captured an uncharacterized protein, PF3D7_0811400 (C0H4U0) with no known homology to ubiquitin-pathway enzymes in other organisms. Through structural and biochemical analysis, we validate it as a novel E2 enzyme, capable of binding ubiquitin in a cysteine-specific manner. These findings contribute to our understanding of the *P. falciparum* UPS, identifying promising novel drug targets and highlighting the evolutionary uniqueness of the Ub-proteasome system in this parasite.
