## Supplemental Table for "Identification of a new *Plasmodium falciparum* E2 ubiquitin conjugating enzyme"

### Sheet: Tabelle1
afdb-proteome 11 hits
Target	Description	Scientific Name	Prob.	Seq. Id.	E-Value	Score	Query Pos.	Target Pos.
AF-C0H4U0-F1-model_v4	Uncharacterized protein	Plasmodium falciparum 3D7	1	100	2.64e-84	4686	1-608 (608)	1-608 (608)
AF-Q54BM8-F1-model_v4	UPF0652 protein	Dictyostelium discoideum	1	45.1	7.72e-42	2012	91-608 (608)	175-676 (677)
AF-Q9USN2-F1-model_v4	UPF0652 protein C16A11.03c	Schizosaccharomyces pombe 972h-	1	39.7	2.33e-36	1832	115-607 (608)	11-466 (466)
AF-Q10301-F1-model_v4	UPF0652 protein C22H10.08	Schizosaccharomyces pombe 972h-	1	39.5	2.18e-37	1828	94-607 (608)	14-492 (492)
AF-A4IBV6-F1-model_v4	Protein_of_uncharacterized_function_(DUF2009)_-_p utative	Leishmania infantum	1	33.7	2.68e-34	1645	96-607 (608)	9-489 (492)
AF-Q38DU7-F1-model_v4	Uncharacterized protein	Trypanosoma brucei brucei TREU927	1	36	4.09e-34	1637	114-607 (608)	24-485 (488)
AF-Q4E4V2-F1-model_v4	Uncharacterized protein	Trypanosoma cruzi strain CL Brener	1	36.6	4.45e-34	1608	91-607 (608)	6-486 (489)
AF-Q383U1-F1-model_v4	Uncharacterized protein	Trypanosoma brucei brucei TREU927	1	31.3	2.86e-30	1471	122-604 (608)	6-450 (451)
AF-A4ID40-F1-model_v4	Protein_of_uncharacterized_function_(DUF2009)_-_p utative	Leishmania infantum	1	32	3.9e-31	1468	122-604 (608)	6-466 (467)
AF-Q4CS98-F1-model_v4	Uncharacterized protein	Trypanosoma cruzi strain CL Brener	1	33.3	1.95e-30	1459	122-604 (608)	6-451 (452)
AF-Q4CST6-F1-model_v4	Uncharacterized protein	Trypanosoma cruzi strain CL Brener	1	29.2	5.69e-20	919	122-514 (608)	6-360 (365)
afdb-swissprot 3 hits
Target	Description	Scientific Name	Prob.	Seq. Id.	E-Value	Score	Query Pos.	Target Pos.
AF-Q54BM8-F1-model_v4	UPF0652 protein	Dictyostelium discoideum	1	45.1	7.17e-42	2012	91-608 (608)	175-676 (677)
AF-Q9USN2-F1-model_v4	UPF0652 protein C16A11.03c	Schizosaccharomyces pombe 972h-	1	39.7	2.17e-36	1832	115-607 (608)	11-466 (466)
AF-Q10301-F1-model_v4	UPF0652 protein C22H10.08	Schizosaccharomyces pombe 972h-	1	39.5	2.02e-37	1828	94-607 (608)	14-492 (492)
afdb50 258 hits
Target	Description	Scientific Name	Prob.	Seq. Id.	E-Value	Score	Query Pos.	Target Pos.
AF-C0H4U0-F1-model_v4	Uncharacterized protein	Plasmodium falciparum 3D7	1	100	9.69e-84	4686	1-608 (608)	1-608 (608)
AF-W7JZU0-F1-model_v4	Uncharacterized protein	Plasmodium falciparum UGT5.1	1	100	3.16e-64	3352	117-608 (608)	2-493 (493)
AF-A0A024V8X8-F1-model_v4	Uncharacterized protein	Plasmodium falciparum Vietnam Oak-Knoll (FVO)	1	91.6	6.23e-64	2654	1-608 (608)	1-561 (561)
AF-A0A151H7C2-F1-model_v4	Putative adenylosuccinate lyase	Toxoplasma gondii TgCatPRC2	1	49.5	1.62e-51	2502	37-608 (608)	72-662 (662)
AF-A0A1R4ABX3-F1-model_v4	UPF0652 protein	Babesia microti strain RI	1	53.1	3.93e-51	2392	38-608 (608)	21-581 (584)
AF-A0A2C6KJE8-F1-model_v4	Adenylosuccinate lyase	Cystoisospora suis	1	46.3	2.23e-50	2319	3-608 (608)	78-742 (742)
AF-A0A507CDI8-F1-model_v4	B box-type domain-containing protein	Synchytrium microbalum	1	45.9	2.06e-45	2277	91-607 (608)	207-690 (846)
AF-A0A139XP24-F1-model_v4	Putative adenylosuccinate lyase	Toxoplasma gondii ARI	1	57	5.61e-44	2269	132-608 (608)	2-485 (485)
AF-A0A1X2GL59-F1-model_v4	Uncharacterized protein	Hesseltinella vesiculosa	1	46.7	8.95e-44	2261	97-608 (608)	1-482 (484)
AF-A0A397UK90-F1-model_v4	Uncharacterized protein	Gigaspora rosea	1	48.5	1.95e-44	2253	91-608 (608)	27-514 (515)
AF-A0A0G4HK41-F1-model_v4	Uncharacterized protein	Chromera velia CCMP2878	1	43.9	1.2e-48	2224	3-608 (608)	9-699 (699)
AF-A0A197K7Z2-F1-model_v4	Uncharacterized protein	Linnemannia elongata AG-77	1	49.3	2.73e-44	2197	91-608 (608)	85-567 (569)
AF-A0A177WY70-F1-model_v4	Calponin-homology (CH) domain-containing protein	Batrachochytrium dendrobatidis JEL423	1	47.4	2.12e-44	2171	81-608 (608)	196-680 (680)
AF-A0A2N1MSY1-F1-model_v4	B box-type domain-containing protein	Rhizophagus irregularis	1	47.4	4.54e-44	2165	91-608 (608)	248-747 (748)
AF-A0A507FDI9-F1-model_v4	B box-type domain-containing protein	Chytriomyces confervae	1	47.8	1.58e-44	2152	90-608 (608)	172-683 (686)
AF-A0A067MFF2-F1-model_v4	B box-type domain-containing protein	Botryobasidium botryosum FD-172 SS1	1	46.8	1.11e-43	2142	90-608 (608)	235-729 (729)
AF-A0A0C9LU56-F1-model_v4	B box-type domain-containing protein	Mucor ambiguus	1	45.3	2.27e-43	2112	91-608 (608)	68-574 (575)
AF-A0A090M2Q8-F1-model_v4	Uncharacterized protein	Ostreococcus tauri	1	45.4	1.81e-42	2110	91-608 (608)	94-572 (575)
AF-A0A2V3IIX4-F1-model_v4	Uncharacterized protein	Gracilariopsis chorda	1	43.6	8.44e-43	2095	90-608 (608)	58-556 (556)
AF-S2JGQ0-F1-model_v4	B box-type domain-containing protein	Mucor circinelloides 1006PhL	1	45.7	3.94e-43	2095	91-606 (608)	98-590 (593)
AF-A0A7S3A6X5-F1-model_v4	Hypothetical protein	Rhodosorus marinus	1	40.3	7.09e-40	2081	98-608 (608)	1-484 (484)
AF-A0A1S8VWR1-F1-model_v4	Uncharacterized protein	Batrachochytrium salamandrivorans	1	43.3	1.3e-45	2058	13-608 (608)	181-698 (698)
AF-A0A7R9T6I9-F1-model_v4	Hypothetical protein	Micromonas pusilla	1	44.3	3.72e-42	2054	91-607 (608)	98-585 (589)
AF-A0A4P9ZQM7-F1-model_v4	B box-type domain-containing protein	Dimargaris cristalligena	1	46.2	1.53e-42	2053	91-606 (608)	125-617 (620)
AF-Q4N1Z9-F1-model_v4	Uncharacterized protein	Theileria parva	1	44.6	1.67e-45	2046	41-608 (608)	8-617 (619)
AF-A0A835Z3Z0-F1-model_v4	Uncharacterized protein	Tribonema minus	1	46.1	4.84e-40	2039	115-608 (608)	6-466 (468)
AF-A0A7S2PT95-F1-model_v4	Hypothetical protein	Brandtodinium nutricula	1	40.5	1.79e-44	2032	30-608 (608)	1-570 (575)
AF-H3G8A7-F1-model_v4	Uncharacterized protein	Phytophthora ramorum	1	44.3	5.89e-39	2028	117-608 (608)	2-462 (464)
AF-L1I801-F1-model_v4	B box-type domain-containing protein	Guillardia theta CCMP2712	1	43.2	1.86e-41	2027	91-608 (608)	175-657 (659)
AF-M5CA10-F1-model_v4	UPF0652 protein	Rhizoctonia solani AG-1 IB	1	44.3	4.04e-42	2019	91-608 (608)	249-780 (780)
AF-A0A0L0GC05-F1-model_v4	B box-type domain-containing protein	Sphaeroforma arctica JP610	1	40.7	5.47e-45	2012	5-608 (608)	23-628 (628)
AF-Q54BM8-F1-model_v4	UPF0652 protein	Dictyostelium discoideum	1	45.1	2.84e-41	2012	91-608 (608)	175-676 (677)
AF-A0A0J9YH93-F1-model_v4	B box-type domain-containing protein	Geotrichum candidum	1	42.9	7.4e-40	2008	100-607 (608)	103-576 (579)
AF-A0A1E3Q3A9-F1-model_v4	B box-type domain-containing protein	Lipomyces starkeyi NRRL Y-11557	1	43.1	3.31e-40	2006	91-606 (608)	130-613 (617)
AF-A0A7S0EYC2-F1-model_v4	Hypothetical protein	Hanusia phi	1	43.2	3.98e-41	1998	90-608 (608)	91-578 (580)
AF-A0A1Y1V0Z6-F1-model_v4	B box-type domain-containing protein	Piromyces finnis	1	41.9	2.66e-45	1997	12-608 (608)	31-669 (669)
AF-A0A812KF06-F1-model_v4	Hypothetical protein	Symbiodinium sp. KB8	1	42.4	1.51e-44	1991	13-608 (608)	1-589 (591)
AF-A0A0S4TAQ6-F1-model_v4	Uncharacterized protein	Cryptosporidium hominis	1	41.1	3.73e-45	1983	3-608 (608)	7-648 (648)
AF-A0A1Y2ITP1-F1-model_v4	B box-type domain-containing protein	Trametes coccinea BRFM310	1	43.4	1.37e-43	1981	13-608 (608)	221-753 (753)
AF-A0A225X023-F1-model_v4	RxLR effector protein	Phytophthora megakarya	1	44.1	1.2e-40	1976	91-608 (608)	81-575 (577)
AF-A0A081ARR2-F1-model_v4	Uncharacterized protein	Phytophthora parasitica P1976	1	44.2	4.09e-40	1972	91-608 (608)	35-520 (521)
AF-W1Q990-F1-model_v4	B box-type domain-containing protein	Ogataea parapolymorpha DL-1	1	40.9	1.28e-39	1964	95-608 (608)	95-583 (584)
AF-T0SBG6-F1-model_v4	B box-type domain-containing protein	Saprolegnia diclina VS20	1	44.4	1.42e-40	1960	91-608 (608)	136-617 (618)
AF-A0A1J8QJG4-F1-model_v4	B box-type domain-containing protein	Rhizopogon vesiculosus	1	43.9	1.62e-43	1956	13-608 (608)	516-1046 (1046)
AF-A0A3F2RS75-F1-model_v4	B box-type domain-containing protein	Phytophthora kernoviae	1	43.9	1.75e-40	1949	91-608 (608)	61-555 (557)
AF-A0A0H5C003-F1-model_v4	B box-type domain-containing protein	Cyberlindnera jadinii NRRL Y-1542	1	41.1	2.63e-39	1946	91-607 (608)	104-591 (594)
AF-A0A099P7G2-F1-model_v4	Zinc finger B-box domain-containing protein 1	Pichia kudriavzevii	1	40.5	6.41e-39	1938	91-606 (608)	116-601 (604)
AF-A0A7S0PNC8-F1-model_v4	Hypothetical protein	Ostreococcus mediterraneus	1	37.7	6.11e-44	1936	4-606 (608)	2-627 (632)
AF-D3B3Y9-F1-model_v4	B box-type domain-containing protein	Heterostelium album PN500	1	45	1.04e-39	1935	91-608 (608)	322-823 (824)
AF-K8EW20-F1-model_v4	Uncharacterized protein	Bathycoccus prasinos	1	41.4	1.37e-43	1929	29-604 (608)	262-817 (822)
AF-W4FN40-F1-model_v4	B box-type domain-containing protein	Aphanomyces astaci	1	42.8	7.4e-40	1926	91-608 (608)	136-620 (621)
AF-A0A167FNC5-F1-model_v4	B box-type domain-containing protein	Sugiyamaella lignohabitans	1	39.7	5e-42	1912	12-608 (608)	93-623 (625)
AF-A0A642V804-F1-model_v4	Uncharacterized protein	Trichomonascus ciferrii	1	38.4	5.44e-42	1902	13-607 (608)	84-606 (609)
AF-A0A7S4HHA5-F1-model_v4	Hypothetical protein	Vannella robusta	1	44.3	1.2e-40	1902	73-607 (608)	135-631 (631)
AF-A0A7S4NFI7-F1-model_v4	Hypothetical protein	Guillardia theta	1	38.4	2.47e-43	1893	13-608 (608)	93-670 (671)
AF-A0A4D9DBV6-F1-model_v4	B box-type domain-containing protein	Nannochloropsis salina CCMP1776	1	40.4	5.65e-39	1874	91-608 (608)	208-691 (695)
AF-A0A5E8BDE6-F1-model_v4	Uncharacterized protein	Saprochaete ingens	1	37.4	2.5e-41	1864	13-608 (608)	99-644 (646)
AF-A0A2T0FK64-F1-model_v4	B box-type domain-containing protein	Wickerhamiella sorbophila	1	38	1.71e-41	1858	7-607 (608)	7-588 (591)
AF-F2E0E1-F1-model_v4	Predicted protein	Hordeum vulgare subsp. vulgare	1	36.8	1.22e-41	1853	13-608 (608)	36-675 (677)
AF-A0A059LH90-F1-model_v4	Uncharacterized protein	Helicosporidium sp. ATCC 50920	1	41.3	5.8e-38	1846	91-608 (608)	2-494 (495)
AF-A0A7S3EL51-F1-model_v4	Hypothetical protein	Rhodosorus marinus	1	35.1	2.08e-40	1846	27-608 (608)	1-579 (579)
AF-A0A7R9TZK4-F1-model_v4	Hypothetical protein	Prasinoderma coloniale	1	37.1	3.51e-41	1843	13-608 (608)	48-591 (592)
AF-Q9USN2-F1-model_v4	UPF0652 protein C16A11.03c	Schizosaccharomyces pombe 972h-	1	39.7	8.58e-36	1832	115-607 (608)	11-466 (466)
AF-A0A2P6NMJ5-F1-model_v4	SAM domain-containing protein	Planoprotostelium fungivorum	1	40	7.51e-41	1831	12-608 (608)	91-656 (657)
AF-A0A7S2WGS5-F1-model_v4	Hypothetical protein	Rhizochromulina marina	1	40.1	8.62e-39	1831	91-608 (608)	337-833 (835)
AF-Q10301-F1-model_v4	UPF0652 protein C22H10.08	Schizosaccharomyces pombe 972h-	1	39.5	8.01e-37	1828	94-607 (608)	14-492 (492)
AF-L1IZP0-F1-model_v4	B box-type domain-containing protein	Guillardia theta CCMP2712	1	39	2.63e-39	1828	74-608 (608)	56-575 (577)
AF-A0A5B8MQT8-F1-model_v4	DUF2009 domain-containing protein	Chloropicon primus	1	42.1	3.66e-41	1821	40-607 (608)	498-1044 (1044)
AF-A0A1V9ZR72-F1-model_v4	B box-type domain-containing protein	Achlya hypogyna	1	39.4	6.08e-41	1812	13-608 (608)	126-640 (641)
AF-A0A0J9X6R4-F1-model_v4	Uncharacterized protein	Geotrichum candidum	1	36.9	1.75e-40	1810	12-607 (608)	84-634 (637)
AF-A0A5J4YGC0-F1-model_v4	UPF0652 protein	Porphyridium purpureum	1	37	2.2e-41	1802	3-608 (608)	46-619 (619)
AF-A0A7J6L074-F1-model_v4	Uncharacterized protein	Perkinsus olseni	1	40.7	2.3e-41	1796	52-608 (608)	192-791 (793)
AF-A0A1X6NKI8-F1-model_v4	Uncharacterized protein	Porphyra umbilicalis	1	38.3	4.69e-38	1793	91-608 (608)	44-540 (540)
AF-A0A7S4GDE5-F1-model_v4	Hypothetical protein	Eutreptiella gymnastica	1	35.7	1.72e-36	1787	91-608 (608)	3-490 (490)
AF-A0A397JDJ7-F1-model_v4	BTB domain-containing protein	Diversispora epigaea	1	37.7	3.4e-39	1787	91-606 (608)	305-909 (912)
AF-A0A7S3A4U4-F1-model_v4	Hypothetical protein	Rhodosorus marinus	1	40.9	1.66e-34	1786	159-608 (608)	2-425 (425)
AF-C5L679-F1-model_v4	Adenylosuccinase	Perkinsus marinus ATCC 50983	1	39.5	1.94e-41	1784	27-608 (608)	1-631 (1118)
AF-A0A4P9XKM9-F1-model_v4	Uncharacterized protein	Thamnocephalis sphaerospora	1	48.9	1.76e-35	1780	173-607 (608)	3-405 (408)
AF-A0A7J6U0S4-F1-model_v4	Uncharacterized protein	Perkinsus olseni	1	39.3	1.44e-41	1778	30-608 (608)	36-654 (656)
AF-A0A058Z7U3-F1-model_v4	Uncharacterized protein	Fonticula alba	1	37.8	8.01e-37	1775	91-608 (608)	303-803 (805)
AF-A0A2R5GQS9-F1-model_v4	UPF0652 protein	Hondaea fermentalgiana	1	36.2	5.13e-41	1767	13-608 (608)	3-605 (607)
AF-A0A7S4KWD9-F1-model_v4	Hypothetical protein	Paramoeba aestuarina	1	40.4	7.76e-35	1763	133-608 (608)	3-447 (450)
AF-A0A2T9YP34-F1-model_v4	B box-type domain-containing protein	Smittium simulii	1	40.2	7.6e-39	1763	90-607 (608)	105-684 (689)
AF-A0A7S1YAM5-F1-model_v4	Hypothetical protein	Sexangularia sp. CB-2014	1	38.6	2.71e-38	1761	91-608 (608)	330-864 (865)
AF-A0A1D2VJI2-F1-model_v4	Uncharacterized protein	Ascoidea rubescens DSM 1968	1	36.9	1.59e-39	1760	13-604 (608)	120-650 (651)
AF-A0A812QJQ8-F1-model_v4	Hypothetical protein	Symbiodinium natans	1	41.7	2.84e-41	1754	33-608 (608)	24-575 (577)
AF-A0A1Y2F513-F1-model_v4	B box-type domain-containing protein	Protomyces lactucae-debilis	1	34.5	5.19e-39	1732	7-606 (608)	3-588 (593)
AF-A0A836ART5-F1-model_v4	Brassinosteroid-signaling kinase	Salix suchowensis	1	48.5	2.27e-35	1730	152-600 (608)	91-509 (662)
AF-A0A812IB23-F1-model_v4	Hypothetical protein	Symbiodinium sp. CCMP2456	1	41.1	1.44e-41	1724	30-603 (608)	2-575 (1026)
AF-A0A1Z5K8W5-F1-model_v4	Uncharacterized protein	Fistulifera solaris	1	38.6	2.53e-39	1717	38-608 (608)	284-834 (835)
AF-A0A152A2I0-F1-model_v4	B box-type domain-containing protein	Tieghemostelium lacteum	1	42	1.02e-38	1716	13-608 (608)	704-1222 (1222)
AF-U6KXV0-F1-model_v4	Uncharacterized protein	Eimeria tenella	1	40.5	4.09e-40	1712	5-565 (608)	62-640 (647)
AF-A0A1R0H0Y7-F1-model_v4	UPF0652 protein	Smittium mucronatum	1	39.3	5.96e-37	1708	135-606 (608)	2-548 (553)
AF-A0A0L0DFR0-F1-model_v4	Uncharacterized protein	Thecamonas trahens ATCC 50062	1	36.6	6.94e-36	1706	91-608 (608)	100-593 (593)
AF-A0A7S3EEL5-F1-model_v4	Hypothetical protein	Rhodosorus marinus	1	34.8	3.38e-36	1699	38-607 (608)	5-518 (520)
AF-A0A7R9UG75-F1-model_v4	Hypothetical protein	Pinguiococcus pyrenoidosus	1	35.5	5.86e-36	1691	91-608 (608)	91-605 (607)
AF-A0A1C3L2P5-F1-model_v4	Uncharacterized protein	Plasmodium malariae	1	87	4.8e-34	1660	308-608 (608)	5-305 (305)
AF-R1DYT4-F1-model_v4	Uncharacterized protein	Emiliania huxleyi	1	37.9	1.78e-33	1659	133-608 (608)	3-459 (462)
AF-A0A6G0W4A6-F1-model_v4	B box-type domain-containing protein	Aphanomyces euteiches	1	41.9	7.76e-35	1649	93-608 (608)	70-541 (1131)
AF-A0A7S2XMA5-F1-model_v4	Hypothetical protein	Attheya septentrionalis	1	36.6	5.11e-38	1642	24-608 (608)	12-593 (594)
AF-A9V166-F1-model_v4	Predicted protein	Monosiga brevicollis	1	34.4	2.93e-35	1640	91-608 (608)	334-854 (856)
AF-A0A2G8SUR9-F1-model_v4	Uncharacterized protein	Ganoderma sinense ZZ0214-1	1	50	5.74e-32	1639	219-608 (608)	1-358 (358)
AF-Q38DU7-F1-model_v4	Uncharacterized protein	Trypanosoma brucei brucei TREU927	1	36	1.5e-33	1637	114-607 (608)	24-485 (488)
AF-D6PJ38-F1-model_v4	Predicted protein	uncultured organism MedDCM-OCT-S04-C2	1	37	1.43e-35	1625	98-608 (608)	1-534 (537)
AF-A0A7S1M0L9-F1-model_v4	Hypothetical protein	Neobodo designis	1	32.1	2.4e-33	1622	116-606 (608)	62-524 (528)
AF-A0A507D3K1-F1-model_v4	Uncharacterized protein	Synchytrium endobioticum	1	41.8	1.66e-34	1619	91-555 (608)	217-660 (662)
AF-A9V2F5-F1-model_v4	Predicted protein	Monosiga brevicollis	1	33.8	2.47e-35	1609	93-608 (608)	21-573 (575)
AF-A0A7S1TBM8-F1-model_v4	Hypothetical protein	Compsopogon caeruleus	1	34.5	1.98e-37	1606	15-584 (608)	50-649 (649)
AF-M3UM40-F1-model_v4	Uncharacterized protein	Entamoeba histolytica HM-1:IMSS-B	1	34.2	8.86e-38	1581	13-608 (608)	1-604 (605)
AF-A0A1Z5KHJ8-F1-model_v4	Uncharacterized protein	Fistulifera solaris	1	31.9	9.44e-34	1576	93-608 (608)	1-535 (536)
AF-A0A7S3RF63-F1-model_v4	Hypothetical protein	Strombidinopsis acuminata	1	39.2	3.26e-31	1571	119-581 (608)	3-425 (425)
AF-C5LG58-F1-model_v4	Uncharacterized protein	Perkinsus marinus ATCC 50983	1	35.5	1.08e-36	1571	12-607 (608)	17-574 (577)
AF-A0A0L0DGE2-F1-model_v4	Uncharacterized protein	Thecamonas trahens ATCC 50062	1	31.2	5.16e-36	1568	1-608 (608)	8-584 (584)
AF-A0A7R9UCK5-F1-model_v4	Hypothetical protein	Pinguiococcus pyrenoidosus	1	34.9	1.87e-36	1566	17-608 (608)	37-628 (630)
AF-A0A6H5LC65-F1-model_v4	B box-type domain-containing protein	Ectocarpus sp. CCAP 1310/34	1	33.9	1.73e-34	1566	91-608 (608)	176-696 (702)
AF-A0A061QXZ4-F1-model_v4	Uncharacterized protein	Tetraselmis sp. GSL018	1	48.3	2.49e-30	1558	215-608 (608)	2-362 (364)
AF-A0A7J6N0H3-F1-model_v4	Uncharacterized protein	Perkinsus chesapeaki	1	35.5	9.9e-37	1550	1-608 (608)	23-585 (871)
AF-A0A836CCT5-F1-model_v4	Uncharacterized protein	Tribonema minus	1	33.9	4.6e-34	1538	74-608 (608)	20-568 (569)
AF-A0A7S3A4U3-F1-model_v4	Hypothetical protein	Rhodosorus marinus	1	41.1	2.07e-29	1526	227-608 (608)	2-357 (357)
AF-A0A2R5GPF5-F1-model_v4	UPF0652 protein	Hondaea fermentalgiana	1	32.6	1.84e-35	1507	13-608 (608)	29-600 (605)
AF-A0A7S2BQ75-F1-model_v4	Hypothetical protein	Alexandrium andersonii	1	45.6	3.49e-30	1503	226-608 (608)	2-374 (380)
AF-A0A7J6NZX7-F1-model_v4	Adenylosuccinase	Perkinsus olseni	1	38.3	1.54e-37	1497	13-607 (608)	143-749 (1216)
AF-A0A0S4JK69-F1-model_v4	Uncharacterized protein	Bodo saltans	1	33.5	1.3e-32	1495	121-606 (608)	3-502 (502)
AF-A0A0L1KNY6-F1-model_v4	Uncharacterized protein	Perkinsela sp. CCAP 1560/4	1	31.5	6.42e-31	1492	116-606 (608)	12-489 (493)
AF-A0A7S2ZPS3-F1-model_v4	Hypothetical protein	Rhodosorus marinus	1	37.9	3.21e-30	1486	160-605 (608)	2-408 (412)
AF-A0A7S3K0D6-F1-model_v4	Hypothetical protein	Aureoumbra lagunensis	1	32	5.83e-33	1481	104-608 (608)	1-567 (571)
AF-A0A3R7ZD71-F1-model_v4	Uncharacterized protein	Aphanomyces astaci	1	36.9	1.32e-33	1478	52-608 (608)	202-728 (730)
AF-A0A7S1PI57-F1-model_v4	Hypothetical protein	Percolomonas cosmopolitus	1	34.2	5.19e-31	1463	119-608 (608)	3-470 (471)
AF-Q4CS98-F1-model_v4	Uncharacterized protein	Trypanosoma cruzi strain CL Brener	1	33.3	7.17e-30	1459	122-604 (608)	6-451 (452)
AF-A0A5J4X9Y8-F1-model_v4	B box-type domain-containing protein	Streblomastix strix	1	32.5	7.44e-35	1457	90-608 (608)	141-880 (881)
AF-A0A7S2N294-F1-model_v4	Hypothetical protein	Haptolina brevifila	1	41.7	2.45e-29	1456	188-608 (608)	2-382 (385)
AF-F0WW47-F1-model_v4	Eukaryotic translation initiation factor 4C	Albugo laibachii Nc14	1	38.4	2.53e-31	1442	91-583 (608)	204-654 (655)
AF-A0A2G4T054-F1-model_v4	B box-type domain-containing protein	Rhizopus microsporus ATCC 52813	1	45.4	2.49e-30	1428	90-501 (608)	103-481 (482)
AF-A0A1Y3N368-F1-model_v4	Uncharacterized protein	Piromyces sp. E2	1	45.4	6.42e-31	1421	73-498 (608)	65-458 (459)
AF-A0A0L0T6N3-F1-model_v4	B box-type domain-containing protein	Allomyces macrogynus ATCC 38327	1	39.9	2.71e-30	1415	96-535 (608)	141-561 (577)
AF-W7TKN4-F1-model_v4	B box-type domain-containing protein	Nannochloropsis gaditana	1	31.5	1.55e-32	1414	91-606 (608)	138-727 (733)
AF-A0A1A8WCQ8-F1-model_v4	Uncharacterized protein	Plasmodium ovale curtisi	1	74.8	1.57e-33	1399	13-399 (608)	1-387 (387)
AF-A0A6B2L3N5-F1-model_v4	Uncharacterized protein	Arcella intermedia	1	40.9	6.22e-29	1399	167-606 (608)	2-415 (415)
AF-A0A0A1ULV3-F1-model_v4	Adenylosuccinate lyase, putative	Rhizoctonia solani AG-3 Rhs1AP	1	41.8	1.75e-29	1392	215-608 (608)	2-408 (408)
AF-A0A023B666-F1-model_v4	Uncharacterized protein	Gregarina niphandrodes	1	36.5	1.09e-34	1388	7-545 (608)	2-582 (583)
AF-A0A7S4HT04-F1-model_v4	Hypothetical protein	Vannella robusta	1	39	7.06e-29	1378	152-587 (608)	15-415 (416)
AF-A0A812KQE4-F1-model_v4	Hypothetical protein	Symbiodinium necroappetens	1	49.6	5.96e-29	1370	198-569 (608)	1-373 (373)
AF-A0A367IP79-F1-model_v4	Uncharacterized protein	Rhizopus stolonifer	1	37.4	1.7e-30	1369	13-511 (608)	21-450 (450)
AF-A0A024GTP3-F1-model_v4	B box-type domain-containing protein	Albugo candida	1	37.9	1.07e-30	1367	90-568 (608)	161-634 (1277)
AF-A0A3L6UW49-F1-model_v4	Uncharacterized protein	Aphanomyces astaci	1	40.7	6.39e-28	1366	172-608 (608)	3-389 (391)
AF-A0A7S3A4W7-F1-model_v4	Hypothetical protein	Rhodosorus marinus	1	31.1	4.77e-31	1353	27-546 (608)	1-517 (518)
AF-A0A0L1KNE4-F1-model_v4	Uncharacterized protein	Perkinsela sp. CCAP 1560/4	1	32.6	1.12e-28	1346	116-608 (608)	4-447 (447)
AF-A0A7S4USS3-F1-model_v4	Hypothetical protein	Guillardia theta	1	36.9	5.71e-29	1337	91-515 (608)	89-494 (501)
AF-A0A7S3Q2P6-F1-model_v4	Hypothetical protein	Chaetoceros debilis	1	26.5	2.39e-30	1331	91-608 (608)	72-805 (806)
AF-A0A1R1PJB5-F1-model_v4	UPF0652 protein	Zancudomyces culisetae	1	38.3	2.22e-28	1292	219-608 (608)	1-443 (443)
AF-A0A6H5KSQ1-F1-model_v4	B box-type domain-containing protein	Ectocarpus sp. CCAP 1310/34	1	25.1	6.32e-30	1253	13-608 (608)	554-1215 (1217)
AF-A0A0A1TZA8-F1-model_v4	Uncharacterized protein	Entamoeba invadens IP1	1	29.8	1.79e-28	1250	91-608 (608)	13-518 (520)
AF-A0A090BFL7-F1-model_v4	RxLR effector candidate protein	Hyaloperonospora arabidopsidis Emoy2	1	43.5	3.31e-24	1249	267-608 (608)	2-314 (316)
AF-U9TER4-F1-model_v4	Uncharacterized protein	Rhizophagus irregularis DAOM 181602=DAOM 197198	1	57.2	5.2e-23	1243	368-608 (608)	2-242 (243)
AF-W7UBK3-F1-model_v4	Uncharacterized protein	Nannochloropsis gaditana	1	36.5	1.19e-26	1205	91-509 (608)	112-498 (504)
AF-A0A7S2J398-F1-model_v4	Hypothetical protein	Brandtodinium nutricula	1	54.4	4.78e-23	1183	329-608 (608)	22-298 (300)
AF-A0A383WEE8-F1-model_v4	Uncharacterized protein	Tetradesmus obliquus	1	42.8	5.6e-25	1150	91-476 (608)	227-574 (575)
AF-A0A7J6RP22-F1-model_v4	Uncharacterized protein	Perkinsus olseni	1	49.8	5.81e-22	1137	343-606 (608)	21-293 (297)
AF-B7FVP8-F1-model_v4	Predicted protein	Phaeodactylum tricornutum CCAP 1055/1	1	29.6	1.86e-25	1134	91-608 (608)	4-476 (477)
AF-A0A7S0QVC2-F1-model_v4	Hypothetical protein	Cryptomonas curvata	1	47.6	3.91e-21	1126	357-608 (608)	3-248 (250)
AF-A0A5K1U5M4-F1-model_v4	Uncharacterized protein	Entamoeba histolytica	1	29.1	1.02e-27	1117	13-608 (608)	4-546 (548)
AF-A0A0A1U7U8-F1-model_v4	Uncharacterized protein	Entamoeba invadens IP1	1	27.1	1.58e-28	1100	14-608 (608)	1-578 (580)
AF-B0EQM9-F1-model_v4	Uncharacterized protein	Entamoeba dispar SAW760	1	28.1	2.48e-27	1085	13-608 (608)	4-549 (551)
AF-A0A813KMT1-F1-model_v4	Hypothetical protein	Polarella glacialis	1	52.3	3.44e-21	1071	335-591 (608)	133-388 (388)
AF-A0A3M6V984-F1-model_v4	Uncharacterized protein	Peronospora effusa	1	37.3	1.07e-22	1069	215-608 (608)	2-342 (343)
AF-A0A5C3NLH6-F1-model_v4	Uncharacterized protein	Polyporus arcularius HHB13444	1	59.4	1.26e-19	1051	392-608 (608)	2-217 (217)
AF-S9TML9-F1-model_v4	Uncharacterized protein	Strigomonas culicis	1	29.9	6.6e-22	1017	139-555 (608)	3-397 (415)
AF-A0A1Q2YJH6-F1-model_v4	Uncharacterized protein	Pichia membranifaciens	1	40.2	9.21e-19	1010	346-606 (608)	22-280 (283)
AF-A0A504X1H7-F1-model_v4	SRP54 domain-containing protein	Leishmania donovani	1	30.4	6.26e-24	992	121-604 (608)	5-446 (1067)
AF-A0A067CA75-F1-model_v4	B box-type domain-containing protein	Saprolegnia parasitica CBS 223.65	1	32.1	6.53e-24	981	91-608 (608)	77-469 (471)
AF-A0A7S3A4V4-F1-model_v4	Hypothetical protein	Rhodosorus marinus	1	34.1	7.9e-20	978	227-546 (608)	2-295 (296)
AF-A0A7S2KXL2-F1-model_v4	Hypothetical protein	Leptocylindrus danicus	1	37.7	5.09e-19	942	335-608 (608)	2-298 (299)
AF-D7G1F3-F1-model_v4	Uncharacterized protein	Ectocarpus siliculosus	1	33.8	1.49e-19	938	228-608 (608)	2-339 (341)
AF-A0A7S2ZSD2-F1-model_v4	Hypothetical protein	Rhodosorus marinus	1	27.6	1.7e-22	923	75-551 (608)	5-435 (437)
AF-Q4CST6-F1-model_v4	Uncharacterized protein	Trypanosoma cruzi strain CL Brener	1	29.2	2.09e-19	919	122-514 (608)	6-360 (365)
AF-A0A5J4UCS8-F1-model_v4	Uncharacterized protein	Streblomastix strix	1	52.4	4.93e-17	903	387-608 (608)	1-229 (229)
AF-A0A7J6RLI0-F1-model_v4	Uncharacterized protein	Perkinsus olseni	1	38.3	1.79e-20	900	236-554 (608)	3-339 (346)
AF-A0A7S1YMY9-F1-model_v4	Hypothetical protein	Sexangularia sp. CB-2014	1	41.4	4.73e-17	898	370-606 (608)	2-235 (240)
AF-U9SKV8-F1-model_v4	B box-type domain-containing protein	Rhizophagus irregularis DAOM 181602=DAOM 197198	1	40.3	1.43e-19	876	91-412 (608)	76-379 (380)
AF-A0A7S0YFD4-F1-model_v4	Hypothetical protein	Polytomella parva	1	59	2.57e-16	871	416-608 (608)	2-194 (196)
AF-A0A7R9V045-F1-model_v4	Hypothetical protein	Chlamydomonas euryale	1	56.8	2.27e-16	871	412-608 (608)	2-197 (198)
AF-A0A4P9W9E9-F1-model_v4	B box-type domain-containing protein	Blyttiomyces helicus	1	40.2	1.11e-19	870	90-424 (608)	95-410 (411)
AF-A0A7S0UN79-F1-model_v4	Hypothetical protein	Polytomella parva	1	37.8	4.88e-19	860	91-425 (608)	300-623 (624)
AF-A0A7S2SXQ8-F1-model_v4	Hypothetical protein	Chloropicon primus	1	37.3	3.16e-21	848	41-434 (608)	414-788 (789)
AF-F2U5S4-F1-model_v4	B box-type domain-containing protein	Salpingoeca rosetta	1	32.5	9.81e-23	845	91-608 (608)	94-464 (466)
AF-A0A6V1PHG9-F1-model_v4	Hypothetical protein	Heterosigma akashiwo	1	49.2	4.65e-16	844	399-608 (608)	3-208 (210)
AF-A0A836C8L9-F1-model_v4	Uncharacterized protein	Tribonema minus	1	46.7	3.37e-17	836	374-608 (608)	2-248 (250)
AF-W4H040-F1-model_v4	B box-type domain-containing protein	Aphanomyces astaci	1	31.4	6.46e-18	796	99-479 (608)	78-404 (412)
AF-A0A0C9URM0-F1-model_v4	Unplaced genomic scaffold SPHSTscaffold_94, whole genome shotgun sequence	Sphaerobolus stellatus SS14	1	29.9	1.01e-21	791	4-608 (608)	10-470 (470)
AF-A0A6H5JV81-F1-model_v4	Uncharacterized protein	Ectocarpus sp. CCAP 1310/34	1	35.4	1.44e-17	777	223-570 (608)	47-348 (356)
AF-A0A482UV98-F1-model_v4	DUF2009 domain-containing protein	archaeon	1	33	3.52e-17	774	96-442 (608)	18-333 (336)
AF-A0A6P6RZ83-F1-model_v4	UPF0652 protein	Cyclospora cayetanensis	1	34.9	1.42e-24	772	4-545 (608)	15-512 (513)
AF-F2UJ03-F1-model_v4	Uncharacterized protein	Salpingoeca rosetta	1	36.7	1.44e-17	746	91-431 (608)	643-956 (958)
AF-A0A7S3A7Y8-F1-model_v4	Hypothetical protein	Rhodosorus marinus	1	46.7	7.95e-15	707	393-608 (608)	7-220 (220)
AF-A0A7S3E2D4-F1-model_v4	Hypothetical protein	Chloropicon laureae	1	45	2.64e-15	704	197-458 (608)	1-231 (233)
AF-B0EH01-F1-model_v4	Uncharacterized protein	Entamoeba dispar SAW760	1	25.6	5.63e-20	699	13-560 (608)	37-518 (713)
AF-A0A066VB75-F1-model_v4	B box-type domain-containing protein	Rhizoctonia solani AG-8 WAC10335	1	35.1	6.92e-17	690	91-424 (608)	130-465 (466)
AF-A0A0L1I656-F1-model_v4	Uncharacterized protein	Plasmodium falciparum IGH-CR14	1	100	6.43e-15	684	451-608 (608)	44-201 (201)
AF-A0A2P4YP20-F1-model_v4	RxLR effector candidate protein	Phytophthora palmivora var. palmivora	1	35.5	1.19e-13	624	91-375 (608)	89-350 (351)
AF-A0A5K1K4Y2-F1-model_v4	Ras GTPase activator	Ganoderma boninense	1	47.6	5.73e-13	612	373-560 (608)	2-216 (216)
AF-A0A6G0XTN4-F1-model_v4	Uncharacterized protein	Aphanomyces euteiches	1	57.4	1.52e-12	609	428-608 (608)	2-182 (183)
AF-A0A5C3NN82-F1-model_v4	B box-type domain-containing protein	Polyporus arcularius HHB13444	1	43.5	4.63e-13	594	91-298 (608)	121-353 (354)
AF-A0A7S0HDZ9-F1-model_v4	Hypothetical protein	Hanusia phi	1	55	2.63e-12	584	431-608 (608)	2-174 (176)
AF-A0A7S0YTI2-F1-model_v4	Hypothetical protein	Hemiselmis tepida	1	30.7	6.78e-13	569	91-387 (608)	122-391 (391)
AF-A0A0L7M092-F1-model_v4	Uncharacterized protein	Plasmodium falciparum Dd2	1	100	5.23e-10	555	500-608 (608)	2-110 (110)
AF-A0A7S2NEH2-F1-model_v4	Hypothetical protein	Brandtodinium nutricula	1	37.4	1.54e-13	551	37-306 (608)	1-276 (299)
AF-A0A4Y9XSF1-F1-model_v4	B box-type domain-containing protein	Dentipellis fragilis	1	43.1	5.4e-12	551	91-292 (608)	566-791 (792)
AF-R1DQS6-F1-model_v4	Uncharacterized protein	Emiliania huxleyi	1	28.2	6.4e-12	541	118-417 (608)	17-281 (283)
AF-A0A7S0HZC0-F1-model_v4	Hypothetical protein	Hanusia phi	1	42.3	5.46e-10	531	134-309 (608)	2-177 (185)
AF-A0A7S3W5E5-F1-model_v4	Hypothetical protein	Emiliania huxleyi	1	27.1	4.49e-11	510	99-398 (608)	26-292 (298)
AF-U6N676-F1-model_v4	Uncharacterized protein	Eimeria necatrix	1	34.6	1.87e-20	503	90-564 (608)	31-468 (477)
AF-A0A7S0Z8G7-F1-model_v4	Hypothetical protein	Ostreococcus mediterraneus	1	58	2.24e-10	492	427-588 (608)	2-162 (163)
AF-A0A7S0TGM0-F1-model_v4	Hypothetical protein	Hemiselmis andersenii	1	35	1.47e-10	477	91-309 (608)	43-266 (271)
AF-A0A5J4VEC9-F1-model_v4	B box-type domain-containing protein	Streblomastix strix	1	34.4	7.34e-10	473	91-306 (608)	74-304 (516)
AF-A0A7S1VDK2-F1-model_v4	Hypothetical protein	Grammatophora oceanica	1	23.8	2.77e-10	449	91-376 (608)	1-325 (326)
AF-A0A024G9U7-F1-model_v4	Uncharacterized protein	Albugo candida	1	25.8	2.99e-12	446	134-582 (608)	2-305 (308)
AF-A0A7S0WVB2-F1-model_v4	Hypothetical protein	Chlamydomonas leiostraca	1	51.5	1.91e-08	438	91-247 (608)	10-159 (159)
AF-A0A7J6QX79-F1-model_v4	Uncharacterized protein	Perkinsus olseni	1	33.8	9.22e-11	429	49-318 (608)	242-497 (499)
AF-A0A7J6QBV2-F1-model_v4	Uncharacterized protein	Perkinsus olseni	1	30.7	1.05e-10	426	42-314 (608)	42-321 (339)
AF-E2L4Y8-F1-model_v4	Uncharacterized protein	Moniliophthora perniciosa FA553	1	40.5	1.06e-08	424	174-372 (608)	2-168 (169)
AF-A0A699YRN1-F1-model_v4	Uncharacterized protein	Haematococcus lacustris	1	31	4.49e-11	419	328-608 (608)	7-338 (339)
AF-A0A7S3E3I4-F1-model_v4	Hypothetical protein	Chloropicon laureae	1	59.3	3.67e-09	410	454-608 (608)	1-154 (155)
AF-A0A7S3RUE1-F1-model_v4	Hypothetical protein	Emiliania huxleyi	1	27.1	2.17e-08	397	134-400 (608)	2-234 (236)
AF-A0A699YNJ1-F1-model_v4	Uncharacterized protein	Haematococcus lacustris	1	57.3	3.81e-06	382	124-238 (608)	1-115 (116)
AF-A0A061RQZ0-F1-model_v4	Uncharacterized protein	Tetraselmis sp. GSL018	1	45.1	5.85e-09	381	429-594 (608)	2-160 (162)
AF-A0A7S0EC71-F1-model_v4	Hypothetical protein	Phaeocystis antarctica	1	42.1	1.09e-07	375	370-523 (608)	2-155 (157)
AF-A0A7S1E8P7-F1-model_v4	Hypothetical protein	Hemiselmis andersenii	1	41.2	2.39e-06	369	115-258 (608)	4-146 (149)
AF-A0A813GID5-F1-model_v4	Hypothetical protein	Polarella glacialis	1	67.8	5.43e-07	367	494-608 (608)	4-114 (120)
AF-A0A7S3WFN3-F1-model_v4	Hypothetical protein	Strombidinopsis acuminata	1	40.1	1.23e-07	364	198-355 (608)	1-162 (163)
AF-A0A4P9WPM4-F1-model_v4	Uncharacterized protein	Caulochytrium protostelioides	1	47.7	3.22e-06	358	103-236 (608)	13-146 (147)
AF-A0A7S0HDJ2-F1-model_v4	Hypothetical protein	Hanusia phi	1	32.4	1.5e-06	357	244-435 (608)	1-164 (165)
AF-A0A7S2UYK9-F1-model_v4	Hypothetical protein	Fibrocapsa japonica	1	53.9	1.4e-07	350	468-608 (608)	3-139 (141)
AF-A0A7S3BHB9-F1-model_v4	Hypothetical protein	Haptolina ericina	1	50.7	7.96e-07	348	479-608 (608)	9-137 (139)
AF-A0A7S0L121-F1-model_v4	Hypothetical protein	Coccolithus braarudii	1	58.3	1.27e-06	347	489-608 (608)	1-120 (122)
AF-A0A7J6RQT4-F1-model_v4	Uncharacterized protein	Perkinsus olseni	1	55	5.43e-07	336	395-533 (608)	1-139 (140)
AF-A0A2G4SEH2-F1-model_v4	Uncharacterized protein	Rhizopus microsporus ATCC 52813	1	60.9	1.36e-05	335	504-608 (608)	1-104 (105)
AF-A0A813B145-F1-model_v4	Hypothetical protein	Symbiodinium sp. KB8	1	58.5	3.41e-07	335	437-564 (608)	1-128 (134)
AF-A0A0A9X0Y0-F1-model_v4	UPF0652 protein	Lygus hesperus	1	43	2.83e-06	323	468-602 (608)	2-138 (147)
AF-A0A425BWH0-F1-model_v4	Uncharacterized protein	Peronospora effusa	1	50.9	1.03e-06	323	428-580 (608)	2-153 (178)
AF-A0A7S3BFX0-F1-model_v4	Hypothetical protein	Haptolina ericina	1	43.4	2.83e-06	311	347-477 (608)	2-139 (140)
AF-A0A7S0WCE7-F1-model_v4	Hypothetical protein	Hemiselmis tepida	1	44.3	4.84e-05	308	114-233 (608)	2-125 (129)
AF-A0A7J6UQU7-F1-model_v4	Uncharacterized protein	Perkinsus olseni	1	55.2	8.89e-06	307	395-507 (608)	1-114 (126)
AF-A0A813DPL6-F1-model_v4	Hypothetical protein	Polarella glacialis	1	47.2	5.13e-06	303	348-472 (608)	3-126 (127)
AF-A0A7S2KYU2-F1-model_v4	Hypothetical protein	Leptocylindrus danicus	1	23.6	1.03e-06	298	107-306 (608)	2-307 (317)
AF-A0A7S4LD88-F1-model_v4	Hypothetical protein	Eutreptiella gymnastica	1	40.8	2.46e-05	279	420-544 (608)	1-124 (126)
AF-A0A2P4YPE5-F1-model_v4	RxLR effector candidate protein	Phytophthora palmivora var. palmivora	1	49.6	1.83e-05	257	469-608 (608)	3-142 (143)
AF-A0A5K1JYA6-F1-model_v4	Uncharacterized protein	Ganoderma boninense	1	33.7	3.08e-06	248	13-233 (608)	34-218 (227)
AF-A0A7S3HJG6-F1-model_v4	Hypothetical protein	Spumella elongata	1	26	5.82e-06	242	14-245 (608)	16-219 (220)
AF-A0A699YZQ2-F1-model_v4	Uncharacterized protein	Haematococcus lacustris	1	49.1	9.13e-05	233	160-283 (608)	165-284 (310)
AF-A0A7S3HJQ8-F1-model_v4	Hypothetical protein	Spumella elongata	1	26	5.35e-06	225	1-245 (608)	26-250 (251)
AF-A0A7S0ND47-F1-model_v4	Hypothetical protein	Hanusia phi	1	46.8	0.000232	210	348-458 (608)	2-112 (112)
AF-A0A0D2KWF5-F1-model_v4	Uncharacterized protein	Monoraphidium neglectum	1	42.3	0.000299	204	91-228 (608)	185-335 (336)
AF-A0A5J4TH56-F1-model_v4	Uncharacterized protein	Streblomastix strix	1	30.2	6.61e-06	203	283-505 (608)	1-238 (239)
AF-A0A7S3HCW8-F1-model_v4	Hypothetical protein	Spumella elongata	1	42.4	0.000589	190	326-456 (608)	21-148 (148)
AF-A0A425C833-F1-model_v4	Uncharacterized protein	Peronospora effusa	1	47.2	0.00813	182	408-498 (608)	9-99 (133)
AF-A0A6T7XFA5-F1-model_v4	Hypothetical protein	Cryptomonas curvata	1	26	0.000275	180	7-224 (608)	111-284 (284)
AF-A0A812YE54-F1-model_v4	Hypothetical protein	Symbiodinium sp. CCMP2592	1	23.7	1.68e-05	152	13-285 (608)	6-329 (340)
AF-D7G1F4-F1-model_v4	B box-type domain-containing protein	Ectocarpus siliculosus	0.87	22.7	3.77	65	91-180 (608)	416-516 (662)
bfmd 0 hits
Target	Prob.	Seq. Id.	E-Value	Score	Query Pos.	Target Pos.
cath50 0 hits
Target	Prob.	Seq. Id.	E-Value	Score	Query Pos.	Target Pos.
gmgcl_id 9 hits
Target	Prob.	Seq. Id.	E-Value	Score	Query Pos.	Target Pos.
GMGC10.079_271_482.UNKNOWN_trun_6	1	54.1	5.35e-23	1235	364-605 (608)	2-243 (247)
GMGC10.135_870_116.UNKNOWN_trun_2	1	53.6	1.1e-22	1225	363-606 (608)	2-244 (249)
GMGC10.291_265_279.UNKNOWN_trun_6	1	45.1	1.9e-19	1035	362-607 (608)	2-245 (248)
GMGC10.248_134_216.UNKNOWN_trun_1	1	47.6	1.79e-18	908	375-607 (608)	2-253 (253)
GMGC10.079_271_482.UNKNOWN_trun_5	1	41.4	9.44e-16	740	125-407 (608)	1-252 (253)
GMGC10.135_870_116.UNKNOWN_trun_1	1	40.9	9.29e-15	693	124-407 (608)	1-252 (253)
GMGC10.291_265_279.UNKNOWN_trun_5	1	36.4	1.68e-14	672	266-541 (608)	10-252 (253)
GMGC10.248_134_216.UNKNOWN_trun_0	1	35.2	5.99e-14	641	124-407 (608)	1-253 (253)
GMGC10.291_265_279.UNKNOWN_trun_4	1	43.1	4.11e-09	408	74-246 (608)	78-252 (253)
mgnify_esm30 0 hits
Target	Prob.	Seq. Id.	E-Value	Score	Query Pos.	Target Pos.
pdb100 13 hits
Target	Description	Scientific Name	Prob.	Seq. Id.	E-Value	Score	Query Pos.	Target Pos.	Alignment
4oc9-assembly2_B	2.35 Angstrom resolution crystal structure of putative O-acetylhomoserine (thiol)-lyase (metY) from Campylobacter jejuni subsp. jejuni NCTC 11168 with N'-Pyridoxyl-Lysine-5'-Monophosphate at position 205	Campylobacter jejuni subsp. jejuni NCTC 11168 = ATCC 700819	0.07	23	7.92	27	340-378 (608)	269-307 (421)
4oc9-assembly3_K	2.35 Angstrom resolution crystal structure of putative O-acetylhomoserine (thiol)-lyase (metY) from Campylobacter jejuni subsp. jejuni NCTC 11168 with N'-Pyridoxyl-Lysine-5'-Monophosphate at position 205	Campylobacter jejuni subsp. jejuni NCTC 11168 = ATCC 700819	0.06	21.4	7.59	25	340-389 (608)	269-324 (406)
4oc9-assembly2_P	2.35 Angstrom resolution crystal structure of putative O-acetylhomoserine (thiol)-lyase (metY) from Campylobacter jejuni subsp. jejuni NCTC 11168 with N'-Pyridoxyl-Lysine-5'-Monophosphate at position 205	Campylobacter jejuni subsp. jejuni NCTC 11168 = ATCC 700819	0.06	19.6	6.68	25	340-389 (608)	269-324 (412)
4oc9-assembly1_A	2.35 Angstrom resolution crystal structure of putative O-acetylhomoserine (thiol)-lyase (metY) from Campylobacter jejuni subsp. jejuni NCTC 11168 with N'-Pyridoxyl-Lysine-5'-Monophosphate at position 205	Campylobacter jejuni subsp. jejuni NCTC 11168 = ATCC 700819	0.06	21.4	6.68	25	340-389 (608)	268-323 (421)
5d5s-assembly1_A	Crystal structure of methionine gamma-lyase from Citrobacter freundii, S339A mutant	Citrobacter freundii	0.05	12.9	8.26	24	341-388 (608)	227-280 (380)
7nl1-assembly2_E	Crystal structure of cystathionine gamma-lyase from Toxoplasma gondii	Toxoplasma gondii ME49	0.05	11.1	7.92	24	341-388 (608)	243-296 (389)
5m3z-assembly1_A	Crystal structure of Citrobacter freundii methionine gamma-lyase with C115H replacement in the complex with L-norleucine	Citrobacter freundii	0.05	12.9	8.26	24	341-388 (608)	242-295 (395)
4hf8-assembly1_A	Crystal structure of L-methionine gamma-lyase from Citrobacter freundii with glycine	Citrobacter freundii	0.04	12.9	9.38	23	341-388 (608)	243-296 (396)
4oc9-assembly4_I	2.35 Angstrom resolution crystal structure of putative O-acetylhomoserine (thiol)-lyase (metY) from Campylobacter jejuni subsp. jejuni NCTC 11168 with N'-Pyridoxyl-Lysine-5'-Monophosphate at position 205	Campylobacter jejuni subsp. jejuni NCTC 11168 = ATCC 700819	0.04	21.4	8.99	23	340-389 (608)	269-324 (403)
4oc9-assembly2_O	2.35 Angstrom resolution crystal structure of putative O-acetylhomoserine (thiol)-lyase (metY) from Campylobacter jejuni subsp. jejuni NCTC 11168 with N'-Pyridoxyl-Lysine-5'-Monophosphate at position 205	Campylobacter jejuni subsp. jejuni NCTC 11168 = ATCC 700819	0.04	21.4	8.99	23	340-389 (608)	269-324 (405)
4oc9-assembly4_J	2.35 Angstrom resolution crystal structure of putative O-acetylhomoserine (thiol)-lyase (metY) from Campylobacter jejuni subsp. jejuni NCTC 11168 with N'-Pyridoxyl-Lysine-5'-Monophosphate at position 205	Campylobacter jejuni subsp. jejuni NCTC 11168 = ATCC 700819	0.04	21.4	8.99	23	340-389 (608)	269-324 (407)
6cja-assembly1_D	Crystal structure of Cystathionine beta-lyase from Legionella pneumophila Philadelphia 1 in complex with Alanyl-PLP and Serine	Legionella pneumophila subsp. pneumophila str. Philadelphia 1	0.04	14.5	9.78	22	340-388 (608)	230-284 (381)
4mkj-assembly1_A	Crystal structure of L-methionine gamma-lyase from Citrobacter freundii modified by allicine	Citrobacter freundii	0.04	13.2	9.78	22	342-388 (608)	233-285 (385)
